# Identification of feeding apparatus components in a heterotrophic marine flagellate

**DOI:** 10.64898/2026.03.30.714256

**Authors:** Gillian Clifford, Samuel J. P. Taylor, Midori Ishii, Fernanda Cisneros-Soberanis, Bungo Akiyoshi

## Abstract

Acquiring nutrients is a fundamental biological process of all organisms, playing crucial roles in ecological sustainability. Diplonemids are highly abundant heterotrophic unicellular flagellates that are widespread in the world’s ocean. They have a highly complex microtubule-based feeding apparatus (cytostome-cytopharynx complex) located adjacent to the deep flagellar pocket from which two flagella emerge from parallel basal bodies. The apical papilla is a tongue-shaped structure unique to diplonemids that connects the cytopharynx and the flagellar pocket, the latter of which is formed by reinforcing microtubules (MTR) and two flagellar roots called intermediate and dorsal roots. Here we report identification of 17 proteins that localize at the feeding apparatus or flagellar apparatus in *Diplonema papillatum*. Using ultrastructure expansion microscopy, we show that Mad2 and its interaction partner MBP65 localize at the MTR, intermediate root, and dorsal root. Homologs of proteins that associate with the flagellar apparatus in *Trypanosoma brucei* (PFR2, KMP11, BILBO1) localize at the feeding apparatus in *D. papillatum*. We also identify proteins that localize at the apical papilla, MTR, parallel microtubule loop, or cytopharynx. By discovering components of the feeding apparatus for the first time in diplonemids, this work forms the foundation to understand molecular mechanisms of the feeding apparatus in these highly abundant marine plankton.
