## Supplementary material for "Identification of feeding apparatus components in a heterotrophic marine flagellate": Table S1: TableS1.xlsx

### Sheet: Table S1 Cell lines
Cell line	Description	DIPPA ID of tagged gene	Parental strain	plasmid	Source
DP1	Diplonema papillatum wild-type cells (ATCC 50162)	-	-	-	Julius Lukeš lab
DP6	Mad2-YFP-TY	DIPPA_17925.mRNA.1	DP1	pBA3283 (cut with FseI)	Akiyoshi et al. 2025
DP85	MBP65-YFP-TY	DIPPA_21359.mRNA.1	DP1	pBA3511 (cut with SbfI)	this study
DP10	POLO1-YFP-TY	DIPPA_20058.mRNA.1	DP1	pBA3308 (cut with NotI)	this study
DP11	POLO2-YFP-TY	DIPPA_32534.mRNA.1	DP1	pBA3309 (cut with NotI)	this study
DP127	KMP11A-YFP-TY	DIPPA_12089.mRNA.1	DP1	pBA3613 (cut with NotI)	this study
DP79	PFR2-YFP-TY	DIPPA_04871.mRNA.1	DP1	pBA3505 (cut with NotI)	this study
DP100	BILBOD10-YFP-TY	DIPPA_17669.mRNA.1	DP1	pBA3558 (cut with NotI)	this study
DP99	BILBOD26-YFP-TY	DIPPA_12645.mRNA.1	DP1	pBA3557 (cut with NotI)	this study
DP98	PTP2-YFP-TY	DIPPA_18426.mRNA.1	DP1	pBA3556 (cut with NotI)	this study
DP97	KIFC1-YFP-TY	DIPPA_32533.mRNA.1	DP1	pBA3555 (cut with NotI)	this study
DP31	CENP-E-YFP-TY	DIPPA_27648.mRNA.1	DP1	pBA3368 (cut with SbfI)	this study
DP82	KinesinWW-YFP-TY	DIPPA_09231.mRNA.1	DP1	pBA3508 (cut with NotI)	this study
DP24	PP1-2-YFP-TY	DIPPA_07733.mRNA.1	DP1	pBA3372 (cut with NotI)	this study
DP123	PP1-4-YFP-TY	DIPPA_29493.mRNA.1	DP1	pBA3597 (cut with NotI)	this study
DP69	MTR1-YFP-TY	DIPPA_13090.mRNA.1	DP1	pBA3422 (cut with NotI)	this study
DP119	PML1-YFP-TY	DIPPA_22779.mRNA.1	DP1	pBA3593 (cut with SpeI)	this study
DP61	APL1-YFP-TY	DIPPA_20809.mRNA.1	DP1	pBA3426 (cut with NotI)	this study

### Sheet: Plasmids
Plasmid name	Description	Diplonema selection marker	Source or how the plasmid was made
pBA3294	TY-YFP-TY tagging vector	G418	Akiyoshi et al. 2025
pBA3283	Mad2-YFP-TY	G418	Akiyoshi et al. 2025
pBA3511	MBP65-YFP-TY	G418	Homology arm DNA fragments amplified from genomic DNA (BA4792/BA4793 and BA4794/BA4795) were cloned into pBA3294 cut with PacI and AscI
pBA3308	POLO1-YFP-TY	G418	Homology arm DNA fragments amplified from genomic DNA (BA4376/BA4377 and BA4378/BA4379) were cloned into pBA3294 cut with PacI and AscI
pBA3309	POLO2-YFP-TY	G418	Homology arm DNA fragments amplified from genomic DNA (BA4380/BA4381 and BA4382/BA4383) were cloned into pBA3294 cut with PacI and AscI
pBA3613	KMP11A-YFP-TY	G418	Homology arm DNA fragments amplified from genomic DNA (BA5078/BA5079 and BA5080/BA5081) were cloned into pBA3294 cut with PacI and AscI
pBA3505	PFR2-YFP-TY	G418	Homology arm DNA fragments amplified from genomic DNA (BA4764/BA4765 and BA4766/BA4767) were cloned into pBA3294 cut with PacI and AscI
pBA3558	BILBOD10-YFP-TY	G418	Homology arm DNA fragments amplified from genomic DNA (BA4924/BA4925 and BA4926/BA4927) were cloned into pBA3294 cut with PacI and AscI
pBA3557	BILBOD26-YFP-TY	G418	Homology arm DNA fragments amplified from genomic DNA (BA4920/BA4921 and BA4922/BA4923) were cloned into pBA3294 cut with PacI and AscI
pBA3556	PTP2-YFP-TY	G418	Homology arm DNA fragments amplified from genomic DNA (BA4916/BA4917 and BA4918/BA4919) were cloned into pBA3294 cut with PacI and AscI
pBA3555	KIFC1-YFP-TY	G418	Homology arm DNA fragments amplified from genomic DNA (BA4912/BA4913 and BA4914/BA4915) were cloned into pBA3294 cut with PacI and AscI
pBA3368	CENP-E-YFP-TY	G418	Homology arm DNA fragments amplified from genomic DNA (BA4487/BA4488 and BA4489/BA4490) were cloned into pBA3294 cut with PacI and AscI
pBA3508	KinesinWW-YFP-TY	G418	Homology arm DNA fragments amplified from genomic DNA (BA4780/BA4781 and BA4782/BA4783) were cloned into pBA3294 cut with PacI and AscI
pBA3372	PP1-2-YFP-TY	G418	Homology arm DNA fragments amplified from genomic DNA (BA4459/BA4460 and BA4461/BA4462) were cloned into pBA3294 cut with PacI and AscI
pBA3597	PP1-4-YFP-TY	G418	Homology arm DNA fragments amplified from genomic DNA (BA5042/BA5043 and BA5044/BA5045) were cloned into pBA3294 cut with PacI and AscI
pBA3422	MTR1-YFP-TY	G418	Homology arm DNA fragments amplified from genomic DNA (BA4565/BA4566 and BA4567/BA4568) were cloned into pBA3294 cut with PacI and AscI
pBA3593	PML1-YFP-TY	G418	Homology arm DNA fragments amplified from genomic DNA (BA4948/BA4949 and BA4964/BA4965) were cloned into pBA3294 cut with PacI and AscI	*
pBA3426	APL1-YFP-TY	G418	Homology arm DNA fragments amplified from genomic DNA (BA4581/BA4582 and BA4583/BA4584) were cloned into pBA3294 cut with PacI and AscI

### Sheet: Primers
Primer name	sequence (listed in the 5’-to-3’ direction)
BA4792	gatc TTAATTAA gccgactgcgacgaactc
BA4793	gatc CCTGCAGG gaacacccgtggaaataacaagag
BA4794	gatc CCTGCAGG cacccggagactacttatc
BA4795	gatc GGCGCGCC c ACCTGCTCC gtcaatcatcaaccgcgtc
BA4376	gatcgatc TTAATTAA cactcggattcttcaggcg
BA4377	gatcgatc GCGGCCGC tgtggcagctgcatcagtc
BA4378	gatcgatc GCGGCCGC acacggtcgccttcactg
BA4379	gatcgatc GGCGCGCC c ACCTGCTCC ccgactaacatgaatcaagcg
BA4380	gatcgatc TTAATTAA gcgtctcgttcctcgcac
BA4381	gatcgatc GCGGCCGC ctggtagcctttggaactcttc
BA4382	gatcgatc GCGGCCGC cacccgcactcctgcgaa
BA4383	gatcgatc GGCGCGCC c ACCTGCTCC ggctttgttcatcaagcgcg
BA5078	gatc TTAATTAA GCAGCTCACGTCCTTCCC
BA5079	gatc GCGGCCGC TTGTGGCTGCGGTTTGGG
BA5080	gatc GCGGCCGC TGCGTCCAAGCGACTCGC
BA5081	gatc GGCGCGCC c ACCTGCTCC TTTGCCCGGGAACTGGGC
BA4764	gatc TTAATTAA agcactacccacgccccc
BA4765	gatc GCGGCCGC attgccaacacagactggcgtc
BA4766	gatc GCGGCCGC cctcaggtcgagtaccagc
BA4767	gatc GGCGCGCC c ACCTGCTCC gcggtcggtgatgagctg
BA4924	gatc TTAATTAA gaccagcacccgcgcatt
BA4925	gatc GCGGCCGC aggtaaggggcaaatacaatacaaacacaatc
BA4926	gatc GCGGCCGC gggacgttgttaaccatccagac
BA4927	gatc GGCGCGCC c ACCTGCTCC ccagcgcatggtcgaggt
BA4920	gatc TTAATTAA gtgcactcccggtaccga
BA4921	gatc GCGGCCGC tttttgtgctgttaggtgcagg
BA4922	gatc GCGGCCGC tgacccagcgagctacgag
BA4923	gatc GGCGCGCC c ACCTGCTCC tgcgacggaaggagagatg
BA4916	gatc TTAATTAA gccgaaaccgcgtcgccc
BA4917	gatc GCGGCCGC ttggtcgcagggagtgtccg
BA4918	gatc GCGGCCGC aatccgaaaatattttgtctcttc
BA4919	gatc GGCGCGCC c ACCTGCTCC gttgttgaacaacgacttttc
BA4912	gatc TTAATTAA atcgttgtgcgccttttctgtataaagatcttg
BA4913	gatc GCGGCCGC tgcaggtggctccacccg
BA4914	gatc GCGGCCGC gcgccatcccatcctgaag
BA4915	gatc GGCGCGCC c ACCTGCTCC cggcgtctcggcttcttc
BA4487	gatc TTAATTAA cgagagtgatcctatagac
BA4488	gatc CCTGCAGG aggataactacatacacctc
BA4489	gatc CCTGCAGG caaggacggggctgccct
BA4490	gatc GGCGCGCC c ACCTGCTCC gcgcacagtggtgttgtgc
BA4780	gatc TTAATTAA cccgaactgacgccgggt
BA4781	gatc GCGGCCGC gcggtggtgctttgccctttg
BA4782	gatc GCGGCCGC cagtttttcttccgcgcc
BA4783	gatc GGCGCGCC c ACCTGCTCC cagctggtatggcgggac
BA4459	gatc TTAATTAA tccgacctgcgccgtgaa
BA4460	gatc GCGGCCGC ctatcccgacgagaactaacaccg
BA4461	gatc GCGGCCGC agatggtccctgcactctaac
BA4462	gatc GGCGCGCC c ACCTGCTCC cgtgtacagtctgggcttc
BA5042	gatc TTAATTAA AATGACCACGGGCCG
BA5043	gatc GCGGCCGC CCCGGTGTCACCCGTTC
BA5044	gatc GCGGCCGC TGAGGGAATAGGAGCAAGACG
BA5045	gatc GGCGCGCC c ACCTGCTCC CAAGAAGGAGCGAGGCC
BA4565	gatc TTAATTAA ggttctcaaccgtgcacg
BA4566	gatc GCGGCCGC cattcagagggttccggc
BA4567	gatc GCGGCCGC gcaacgcggcgatggacc
BA4568	gatc GGCGCGCC c ACCTGCTCC gtcgtctcgttggtcgacgatg
BA4948	gatc TTAATTAA agccgcccggcaccaccg
BA4949	gatc ACTAGT gaaaaggtgtgtcaaaggcgcgtcaagtgtatggc
BA4964	gatc ACTAGT tggtggacaacaaagcac
BA4965	gatc GGCGCGCC c ACCTGCTCCGTCC GATGGCTTTATCGAAGC
BA4581	gatc TTAATTAA gccagtaccgaacgaagc
BA4582	gatc GCGGCCGC gggcacgtggagagaggag
BA4583	gatc GCGGCCGC tgttcaggtgggagtgtagcc
BA4584	gatc GGCGCGCC c ACCTGCTCC ccgcggcaggtgaaagcg
